# iHypoxia: an integrative database of the expression dynamics of proteins in response to hypoxia in animals

**DOI:** 10.1101/2021.10.16.464637

**Authors:** Ze-Xian Liu, Panqin Wang, Qingfeng Zhang, Shihua Li, Yuxin Zhang, Yutong Guo, Chongchong Jia, Tian Shao, Lin Li, Han Cheng, Zhenlong Wang

## Abstract

Decreased oxygen concentrations (hypoxia) outside of the physiological range may severely subvert cell, tissue, and organism survival. Mammals have evolved mechanisms to sense hypoxia and induce a series of hypoxic responses. In recent years, high-throughput techniques have greatly promoted global perturbation studies of protein expression during hypoxia, and these studies have contributed to the understanding of the complex regulatory networks of hypoxia. In this study, we developed an integrated resource for the expression dynamics of proteins in response to hypoxia (iHypoxia), which contains 1,629 expression events of 1,215 proteins identified by low-throughput experiments (LTEs) and 154,953 quantitative expression events of 36,194 proteins identified by high-throughput experiments (HTEs) from five mammals that exhibit a response to hypoxia. Various experimental details such as the hypoxic experimental conditions, expression patterns, and samples were carefully collected and integrated. In addition, we conducted an orthologous search and identified 581,763 proteins that may respond to hypoxia among 50 animals. An enrichment analysis of human proteins identified from LTEs showed that these proteins were enriched in certain drug targets and cancer genes. The annotation of known posttranslational modification (PTM) sites to proteins identified by LTEs revealed that these proteins underwent extensive PTMs, particularly phosphorylation, ubiquitination and acetylation. Based on the results, iHypoxia provides a convenient and user-friendly method for users to obtain hypoxia-related information of interest. We anticipate that iHypoxia, which is freely accessible at http://ihypoxia.omicsbio.info, will advance the understanding of hypoxia and serve as a valuable data resource.
