## Supplementary Table S1 for "iHypoxia: an integrative database of the expression dynamics of proteins in response to hypoxia in animals"

### Sheet: Sheet1
Supplementary Table S1. The numbers of experimentally or computationally identified proteins in 50 animals in iHypoxia database.
Organism	Number of proteins
Homo sapiens	18246
Pan troglodytes	17989
Sus scrofa	16609
Bos taurus	16391
Pan paniscus	16355
Callithrix jacchus	16190
Otolemur garnettii	16108
Ovis aries	15871
Canis lupus familiaris	15724
Dasypus novemcinctus	15682
Ailuropoda melanoleuca	15436
Equus caballus	15317
Nomascus leucogenys	15305
Mustela putorius furo	15303
Myotis lucifugus	15265
Felis catus	15202
Pteropus vampyrus	14539
Tursiops truncatus	14316
Pongo abelii	14014
Rattus norvegicus	13634
Sarcophilus harrisii	13420
Macaca fascicularis	12875
Xenopus tropicalis	12808
Cercocebus atys	12666
Microcebus murinus	12393
Chlorocebus sabaeus	12374
Pelodiscus sinensis	12258
Papio anubis	12249
Anolis carolinensis	12114
Mus musculus	12112
Gorilla gorilla gorilla	12088
Macaca mulatta	12042
Gallus gallus	11848
Ficedula albicollis	11708
Ictidomys tridecemlineatus	11554
Monodelphis domestica	11391
Taeniopygia guttata	10897
Tupaia belangeri	10730
Erinaceus europaeus	10550
Meleagris gallopavo	10358
Carlito syrichta	9960
Sorex araneus	9070
Anas platyrhynchos platyrhynchos	8957
Choloepus hoffmanni	8526
Vicugna pacos	8474
Ciona intestinalis	5254
Drosophila melanogaster	5168
Caenorhabditis elegans	4665
Ciona savignyi	4343
Anas platyrhynchos	1823
total	618171
