## Supplementary Table S2 for "iHypoxia: an integrative database of the expression dynamics of proteins in response to hypoxia in animals"

### Sheet: Sheet1
Supplementary Table S1. The distribution of substrates and sites of collected proteins from LTE in different PTM types.
	Human	Mouse	Rat	Pig	Cow	Total
Phosphorylation	502 (15296)	204 (4588)	347 (4099)	2 (32)	1 (3)	1056 (24018)
Ubiquitination	392 (5546)	134 (1120)	111 (458)	0 (0)	0 (0)	637 (7124)
Acetylation	319 (2603)	101 (747)	199 (1312)	0 (0)	0 (0)	619 (4662)
Methylation	198 (704)	35 (50)	14 (23)	0 (0)	0 (0)	247 (777)
Glycation	129 (667)	0 (0)	0 (0)	0 (0)	0 (0)	129 (667)
Sumoylation	145 (569)	11 (16)	4 (4)	0 (0)	0 (0)	160 (589)
Malonylation	116 (539)	40 (231)	0 (0)	0 (0)	0 (0)	156 (770)
Succinylation	68 (363)	35 (268)	44 (107)	0 (0)	0 (0)	147 (738)
O-linked Glycosylation	65 (356)	24 (86)	14 (29)	0 (0)	0 (0)	103 (471)
N-linked Glycosylation	75 (258)	15 (47)	11 (24)	1 (6)	0 (0)	102 (335)
S-nitrosylation	78 (232)	50 (143)	19 (33)	0 (0)	0 (0)	147 (408)
S-Nitrosylation	78 (232)	50 (143)	19 (33)	0 (0)	0 (0)	147 (408)
Glutathionylation	66 (158)	47 (111)	1 (6)	0 (0)	0 (0)	114 (275)
Propionylation	3 (34)	0 (0)	0 (0)	0 (0)	0 (0)	3 (34)
Hydroxylation	8 (32)	3 (8)	3 (32)	0 (0)	0 (0)	14 (72)
Palmitoylation	12 (20)	16 (32)	2 (2)	0 (0)	0 (0)	30 (54)
Phosphoglycerylation	7 (19)	6 (12)	0 (0)	0 (0)	0 (0)	13 (31)
Neddylation	4 (17)	1 (1)	0 (0)	0 (0)	0 (0)	5 (18)
C-linked Glycosylation	3 (14)	0 (0)	0 (0)	0 (0)	0 (0)	3 (14)
Sulfation	4 (11)	0 (0)	0 (0)	0 (0)	0 (0)	4 (11)
Crotonylation	2 (11)	0 (0)	0 (0)	0 (0)	0 (0)	2 (11)
Pyrrolidone carboxylic acid	9 (10)	0 (0)	2 (3)	0 (0)	0 (0)	11 (13)
Oxidation	3 (4)	13 (20)	0 (0)	0 (0)	0 (0)	16 (24)
Myristoylation	3 (4)	0 (0)	0 (0)	0 (0)	0 (0)	3 (4)
Butyrylation	1 (3)	0 (0)	0 (0)	0 (0)	0 (0)	1 (3)
Citrullination	3 (3)	0 (0)	0 (0)	0 (0)	0 (0)	3 (3)
2-hydroxyisobutyrylation	1 (3)	0 (0)	0 (0)	0 (0)	0 (0)	1 (3)
Amidation	1 (2)	0 (0)	1 (2)	0 (0)	0 (0)	2 (4)
Gamma-carboxyglutamic acid	1 (1)	0 (0)	0 (0)	0 (0)	0 (0)	1 (1)
GPI-anchor	1 (1)	0 (0)	0 (0)	0 (0)	0 (0)	1 (1)
Nitration	1 (1)	1 (1)	2 (2)	0 (0)	0 (0)	4 (4)
Glutarylation	0 (0)	10 (54)	0 (0)	0 (0)	0 (0)	10 (54)
Total	510 (23623)	211 (6488)	372 (5806)	3 (38)	1 (3)	1097 (35958)
